# A critical role of stable grain filling rate in maximizing rice yield revealed by whole plant carbon nitrogen interaction modeling

**DOI:** 10.1101/2020.10.06.329029

**Authors:** Tian-Gen Chang, Zhong-Wei Wei, Zai Shi, Yi Xiao, Honglong Zhao, Shuo-Qi Chang, Mingnan Qu, Qingfeng Song, Faming Chen, Fenfen Miao, Xin-Guang Zhu

## Abstract

Crop yield is co-determined by potential size of the harvest organ, photosynthetic potential of source organs, and pattern of partitioning and use of photosynthates among sink organs. Given a sufficient potential size of the harvest organ at flowering, how to fully fill them remains a central challenge in crop breeding for high yields. Here, we develop a kinetic model of rice grain filling, scaling primary biochemical and biophysical processes to whole-plant carbon and nitrogen dynamics. Predicted post-anthesis physiological and agronomic behaviors validate experimental observations under six endogenous and external perturbations. By large scale *in silico* screening, we show here that a stable grain filling rate from flowering to harvest is required to maximize grain yield, which is validated here in two independent super-high yielding rice cultivars (~21 t ha^-1^ rough rice yield at 14% moisture). On the other hand, we show grain yields in an elite rice cultivar may increase by about 30-40% by stabilizing its grain filling rate. Intriguingly, we have found that the sum of grain filling rates around 15 and 38 days after flowering largely determines grain yield, and have further developed a novel *in situ* approach quantifying grain filling rates and grain yield precisely with the measurements of ear respiratory rates (r>0.93). Potential post-anthesis molecular targets to maximize rice yield include delaying leaf senescence, enhancing leaf sucrose synthesis and export, limiting root growth, strengthening stem starch synthesis, accelerating endosperm starch synthesis, and moderating endosperm cell division. Our study provides an effective computational framework for post-anthesis crop physiology research and ideotype design.
