## Supplementary material for "A critical role of stable grain filling rate in maximizing rice yield revealed by whole plant carbon nitrogen interaction modeling": Datasets S2 experimental_data_from_literature

### Sheet: Fig. 1b-g
DAF	Root weight (g plant-1)	Leaf area (m2 m-2 ground)	Photosynthesis (g CO2 m-2 h-1)	Grain respiratory rate (μmol O2 grain-1 h-1)	Grain weight (kg m-2 ground)	Stem NSC (mg g-1 dry weight)
0					0
1	5.42	5.17				237
3				2.76469
5					71
6				6.40219														989.83
9				7.52149	136	240
10	4.96	4.93
12				6.45173		218
13					220
15			3.27825	6.05887
16						200
17					373
18				4.07835
20	4.55	4.29				171
21			2.17484	2.88562
22					536
24				2.21454		142
25					631
27				1.73523
28						115
29					834
30	3.79	3.4		1.51153
32						88
33					827
36					902	72
37			1.30464
40						68
42					932
43			0.636994
44						68
Figure panel	Fig. 1b	Fig. 1c	Fig. 1d	Fig. 1e	Fig. 1f	Fig. 1g
Source	[1]	[2]	[3]	[4]	[5]	[6]
Abbreviations: DAF, days after flowering; NSC, non-structural carbohydrate.
Reference
1. Tang, W.-b., et al., Root characteristics of high-yield C Liangyou rice combinations of two-line hybrid rice. Scientia Agricultura Sinica, 2010. 43(14): p. 2859-2868.
2. Haque, M.M., et al., Comparative performance of hybrid and elite inbred rice varieties with respect to their source-sink relationship. The Scientific World Journal, 2015.
3. Zhao, Q., P. Huang, and Q. Ling, Relations between canopy apparent photosynthesis and store matter in stem and sheath between and yield and nitrogen regulations in rice. Scientia Agricultura Sinica, 2001. 34(3): p. 304-310.
4. Chen, J., et al., Effects of various nitrogen fertilizer treatments on filling and respiratory rate of rice caryopsis. Chinese Journal of Rice Science, 2006. 20: p. 396-400.
5. Wei, H. et al. Sink-source relationship during rice grain filling is associated with grain nitrogen concentration. Field Crops Research, 2018. 215: p. 23-38.
6. Yang, J., et al., Remobilization of carbon reserves in response to water deficit during grain filling of rice. Field Crops Research, 2001. 71(1): p. 47-55.

### Sheet: Fig. 2a-d;SFig. 1
Dry matter of leaves (g plant-1)									Dry matter of grains (g plant-1)
	Days after flowering									Days after flowering
Treatments	7	14	21	28	35	42			Treatments	7	14	21	28	35	42	Figure panel
No nitrogen	1.51	1.4	1.35	1.34	1.28	1.26			No nitrogen	1.28	3.01	5.7	8.57	7.51	7.98	Fig. 2a
Low nitrogen	2.26	1.81	1.67	1.56	1.49	1.61			Low nitrogen	3.27	6.79	9.6	12.83	12.6	13.86	Fig. 2b
Medium nitrogen	2.52	2.51	2.19	2.49	2.17	2.35			Medium nitrogen	4.66	8.39	13.46	16.75	17.89	18.49	Fig. 2c
High nitrogen	3.1	2.51	2.98	2.57	2.58	2.72			High nitrogen	4.8	8.75	16.98	16.86	21.09	21.85	Fig. 2d
Contents of total amino acids in leaves (mg plant-1)									Contents of total amino acids in grains (mg plant-1)
	Days after flowering									Days after flowering
Treatments	7	14	21	28	35	42			Treatments	7	14	21	28	35	42
CK	134.94	88.01	72.46	44.34	25.84	31.19			CK	104.34	197.62	332.58	496.7	448.35	461.35
LN	256.92	153.8	121.74	73.25	46.89	43.05			LN	299.26	475.66	596.84	780.51	818.33	822.58
MN	341.1	265.29	188.66	159.75	84.29	85.78			MN	434.91	671.58	946.75	1148.88	1174.9	1211.35
HN	412.35	252.05	300.79	192.11	137.86	113.24			HN	441.18	695.71	1241.27	1216.6	1552.41	1720.74
Concentrations of total amino acids in leaves (mg g-1)									Concentrations of total amino acids in grains (mg g-1)
	Days after flowering									Days after flowering
Treatments	7	14	21	28	35	42	Figure panel		Treatments	7	14	21	28	35	42	Figure panel
CK	89.3642	62.8643	53.6741	33.0896	20.1875	24.754	SFig. 1a		CK	81.5156	65.6545	58.3474	57.958	59.7004	57.8133	SFig. 1e
LN	113.681	84.9724	72.8982	46.9551	31.4698	26.7391	SFig. 1b		LN	91.5168	70.053	62.1708	60.8348	64.9468	59.3492	SFig. 1f
MN	135.357	105.693	86.1461	64.1566	38.8433	36.5021	SFig. 1c		MN	93.3283	80.0453	70.338	68.5899	65.6736	65.5138	SFig. 1g
HN	133.016	100.418	100.936	74.751	53.4341	41.6324	SFig. 1d		HN	91.9125	79.5097	73.1019	72.159	73.6088	78.7524	SFig. 1h
Reference
1. Zhao, Y., et al., Nitrogen effect on amino acid composition in leaf and grain of japonica rice during grain filling stage. Journal of Cereal Science, 2015. 64: p. 29-33.

### Sheet: Fig. 2e-h; SFig. 2
Grain dry weight gain during grain filling (g plant-1)
Days after flowering	Normal condition	Shading 25%	Shading 50%	Shading 75%	Shading 25%+Thinning	Shading 50%+Thinning	Shading 75%+Thinning
0	0	0	0	0	0	0	0
10	6.1556	5.75067	3.62809	1.8254	5.75067	3.58908	1.8254
20	19.2874	16.8901	13.9272	9.64286	17.9357	15.3316	13.0556
30	23.5399	22.118	17.5163	17.8968	24.571	21.6515	22.4206
40	24.0556	21.1126	21.4954	19.0079	24.37	23.9532	22.1429
Figure panel	Fig. 2e; SFig. 2a	Fig. 2f	Fig. 2g	Fig. 2h	SFig. 2b	SFig. 2c	SFig. 2d
Reference
1. Kobata, T., M. Sugawara, and S. Takatu, Shading during the early grain filling period does not affect potential grain dry matter increase in rice. Agronomy Journal, 2000. 92(3): p. 411-417.

### Sheet: Fig. 2i-j
	Nitrogen uptake at ear initiation (g m-2)		Root dry weight (g m-2)		Plant total dry weight (g m-2)
Treatments	AMB	FACE	AMB	FACE	AMB	FACE
LN	7.55	7.72	45.17	53.01	372.07	513.43
MN	9.12	10.53	45.1	65.67	425.94	618.47
HN	11.37	13.96	46.6	60.67	452.53	643.3
	Nitrogen uptake at harvest (g m-2)		Root dry weight (g m-2)		Plant total dry weight (g m-2)
Treatments	AMB	FACE	AMB	FACE	AMB	FACE
LN	11.65	11.49	44.48	58.2	1375.89	1537.76
MN	13.62	14.1	37.94	47.59	1495.64	1724.11
HN	17.85	19.3	41.58	47.51	1543.54	1839.34
	Nitrogen uptake during grain filling (g m-2)
Treatments	AMB	FACE	Figure panel
LN	4.1	3.77	Fig. 2i
MN	4.5	3.57
HN	6.48	5.34
	Panicle Number (m-2)		Spikelets per panicle		Fertile spikelets (m-2)		Individual grain mass (mg)		Grain yield (g m-2)
Treatments	AMB	FACE	AMB	FACE	AMB	FACE	AMB	FACE	AMB	FACE
LN	393.44	405.61	79.72	78.23	29868.3	30595.1	25.93	26.42	773.77	806.66
MN	454.74	494.43	84	82.29	35905.8	39040.6	24.15	25.21	866.72	983.35
HN	487.2	521.73	91.28	98.22	40455.3	46665.1	23.64	22.55	944.42	1052.06
								Figure panel	Fig. 2j
Reference
1. Kim, H., et al., Growth and nitrogen uptake of CO2‐enriched rice under field conditions. New Phytologist, 2001. 150(2): p. 223-229.

### Sheet: Fig. 2k-m
Dry weight of vegetative organs (g plant-1)
	WT	ps1-D	RNAi-1	RNAi-2
	25.7±1.4	18.9±3.2	28.0±2.0	29.0±2.6
Average	25.7	18.9	28.5
Leaf chlorophyll content (mg g-1, Fresh weight)
Days after flowering	WT	ps1-D mutant
0	6.56604	6.03774
5	6.64151	6.43396
10	6.03774	5.90566
15	5.60377	4.81132
20	5.50943	3.98113
25	5.45283	3.5283
30	4.50943	2.79245
35	3.58491	0.886792
Figure panel	Fig. 2k
Plant grain yield		Average
WT	100%	1
RNAi-1	106.3%	108.3%
RNAi-2	110.3%
	Figure panel	Fig. 2l
Grain nitrogen concentration (%)		Average
WT	1.45474	1.45
ps1-D mutant	1.69263	1.69
OE-1	1.69263
OE-2	1.68
RNAi-1	1.33684	1.38
RNAi-2	1.42316
	Figure panel	Fig. 2m
Reference
1. Liang, C., et al., OsNAP connects abscisic acid and leaf senescence by fine-tuning abscisic acid biosynthesis and directly targeting senescence-associated genes in rice. Proceedings of the National Academy of Sciences of the United States of America, 2014. 111(27): p. 10013-10018.

### Sheet: Fig. 2n
Weight of 1,000 grains (g)
Days after flowering	WT	ps1-D mutant
0	0	0
3	0.509338	0.297114
5	2.37691	1.78268
10	9.38031	6.5365
15	12.2241	8.6163
20	14.2615	10.8234
25	18.4635	13.6672
30	18.039	14.1766
Figure panel	Fig. 2n
Reference
1. Wang, E., et al., Control of rice grain-filling and yield by a gene with a potential signature of domestication. Nature genetics, 2008. 40(11): p. 1370-1374.

### Sheet: Fig. 2p
Agronomic traits	Sh2r6hs transgenic plants	WT
Ear number per plant	6.8±1.3	6.5±1.4
Seed number per ear	102.0±22.0	89.9±21.4
Weight per grain (mg)	23.30±1.21	22.83±1.38
Total plant weight (g)	42.26±13.02	34.74±12.00	Figure panel
Grain yield per plant (g)	16.51±5.15	13.42±4.62	Fig. 2p
Grain protein concentration (%)	14.23±1.28	13.69±1.76
Harvest index	0.393±0.055	0.392±0.060
Activity of ADP-glucose pyrophosphorylase	(nmol ADP-glucose made/lg protein)
Days after flowering	Sh2r6hs transgenic plants	WT	fold change
5	0.075	0.1	0.75
10	0.419	0.282	1.48582
15	0.232	0.153	1.51634
20	0.123	0.113	1.0885
Reference
1. Smidansky, E.D., et al., Seed yield and plant biomass increases in rice are conferred by deregulation of endosperm ADP-glucose pyrophosphorylase. Planta, 2003. 216(4): p. 656-64.
